# Common neurodegeneration-associated proteins are physiologically expressed by antigen-presenting cells and are interconnected via the inflammation/autophagy-related proteins TRAF6 and SQSTM1

**DOI:** 10.1101/690677

**Authors:** Serge Nataf, Marine Guillen, Laurent Pays

## Abstract

There is circumstantial evidence that, under neurodegenerative conditions, peptides deriving from aggregated or misfolded specific proteins elicit adaptive immune responses. On another hand, several genes involved in familial forms of neurodegenerative diseases were found to exert key innate immune functions. However, whether or not such observations are causally linked remains unknown. To start addressing this issue, we followed a systems biology strategy based on the mining of large proteomics and immunopeptidomics databases. First, we retrieved the expression patterns of common neurodegeneration-associated proteins in two professional antigen-presenting cells, namely B-cells and dendritic cells. Surprisingly, we found that under physiological conditions, numerous neurodegeneration-associated proteins are abundantly expressed by human B-cells. A survey of the human proteome allowed us to map a unique protein-protein interaction network linking common neurodegeneration-associated proteins and their first shell interactors in human B-cells. Surprisingly, network connectivity analysis identified two major hubs that both relate with inflammation and autophagy, namely TRAF6 (TNF Receptor Associated Factor 6) and SQSTM1 (Sequestosome-1). Moreover, the mapped network in B-cells also comprised two other hub proteins involved in both inflammation and autoimmunity: HSPA8 (Heat Shock Protein Family A Member 8 also known as HSC70) and HSP90AA1 (Heat Shock Protein 90 Alpha Family Class A Member 1). Based on these results, we then explored the Immune Epitope Database “IEDB-AR” and actually found that a large share of neurodegeneration-associated proteins were previously reported to provide endogenous MHC class II-binding peptides in human B-cells. Of note, peptides deriving from amyloid beta A4 protein, sequestosome-1 or profilin-1 were reported to bind multiple allele-specific MHC class II molecules. In contrast, peptides deriving from microtubule-associated protein tau, presenilin 2 and serine/threonine-protein kinase TBK1 were exclusively reported to bind MHC molecules encoded by the HLA-DRB1 1501 allele, a recently-identified susceptibility gene for late onset Alzheimer’s disease. Finally, we observed that the whole list of proteins reported to provide endogenous MHC class II-binding peptides in human B-cells is specifically enriched in neurodegeneration-associated proteins. Overall, our work indicates that immunization against neurodegeneration-associated proteins might be a physiological process which is shaped, at least in part, by B-cells.
