## Supplementary material for "Common neurodegeneration-associated proteins are physiologically expressed by antigen-presenting cells and are interconnected via the inflammation/autophagy-related proteins TRAF6 and SQSTM1": data supplement 2

### Sheet: List of analyzed publications
THE IEDB DATABASE WAS SCREENED IN ORDER TO RETAIN ONLY PUBLICATIONS REPORTING ON THE SYSTEMATIC MASS SPECTROMETRY IDENTIFICATION OF ENDOGENOUS PEPTIDES BINDING MHC-CLASS II MOLECULES IN THE HUMAN B-CELL LINEAGE
PMID	First author, journal and publication year
1465617	A Sette A et al. Science 1992
29632711	Nelde A et al. Oncoimmunoly 2018
22299025	Costantino CM et al. PloS One 2012
25548167	Kowalewski DJ et al. Proc Natl Acad Sci 2015
29314611	Ritz D et al. Proteomics 2018
18292551	Stepniak D et al. J Immunol 2008
25502872	Bergseng E et al. Immunogenetics 2015
28871256	Scholz EM et al. Front Immunol 2017
8027545	Malcherek G et al. J Immunol 1994
15565337	Diaz G et al. Immunogenetics 2005
8892091	Hayden JB et al. J Neurosci Res 1996
12391225	Lippolis JD et al. J Immunol 2002
28467828	Ooi JD et al. Nature 2017
23739916	Mohme M et al. Brain 2013
29774024	Alvaro-Benito M et al. Front Immunol 2018
9366419	Chicz RM et al. J Immunol 1997
27452731	Heyder T et al. Mol Cell Proteomics 2016
9321428	van de Wal Y et al. Immunogenetics 1997
29317506	Ting YT et al. J Biol Chem 2018

### Sheet: Analysis 1
LIST OF PARENT NEURODEGENERATION-ASSOCIATED PROTEINS REPORTED TO PROVIDE MHC CLASS II-BINDNG ENDOGENOUS PEPTIDES IN HUMAN B-CELLS
Protein name	Protein ID	Reported MHC class II restriction	PMID	Analyzed cells	First author, journal and publication year
Amyloid beta A4 protein	P05067	HLA class II	29632711	Tumoral B-cell line	Annika Nelde et al. Oncoimmunoly 2018
Superoxide dismutase [Cu-Zn]	P00441	HLA class II	29632711	Tumoral B-cell line	Annika Nelde et al. Oncoimmunoly 2018
Profilin-1	P07737	HLA class II	29632711	Tumoral B-cell line	Annika Nelde et al. Oncoimmunoly 2018
Heterogeneous nuclear ribonucleoprotein A1	P09651	HLA class II	29632711	Tumoral B-cell line	Annika Nelde et al. Oncoimmunoly 2018
Ubiquitin carboxyl-terminal hydrolase isozyme L1	P09936	HLA class II	29632711	Tumoral B-cell line	Annika Nelde et al. Oncoimmunoly 2018
Progranulin	P28799	HLA class II	29632711	Tumoral B-cell line	Annika Nelde et al. Oncoimmunoly 2018
RNA-binding protein FUS	P35637	HLA class II	29632711	Tumoral B-cell line	Annika Nelde et al. Oncoimmunoly 2018
Presenilin-1	P49768	HLA class II	29632711	Tumoral B-cell line	Annika Nelde et al. Oncoimmunoly 2018
Transitional endoplasmic reticulum ATPase	P55072	HLA class II	29632711	Tumoral B-cell line	Annika Nelde et al. Oncoimmunoly 2018
Sequestosome-1	Q13501	HLA class II	29632711	Tumoral B-cell line	Annika Nelde et al. Oncoimmunoly 2018
Vacuolar protein sorting-associated protein 35	Q96QK1	HLA class II	29632711	Tumoral B-cell line	Annika Nelde et al. Oncoimmunoly 2018
Protein deglycase DJ-1	Q99497	HLA class II	29632711	Tumoral B-cell line	Annika Nelde et al. Oncoimmunoly 2018
Ubiquilin-2	Q9UHD9	HLA class II	29632711	Tumoral B-cell line	Annika Nelde et al. Oncoimmunoly 2018
Lysosomal acid glucosylceramidase	P04062	HLA class II
Profilin-1	P07737	HLA-DR	22299025	Tumoral B-cell line	Cristina Maria Costantino et al. PloS One 2012
Sequestosome-1	Q13501	HLA-DR	22299025	Tumoral B-cell line	Cristina Maria Costantino et al. PloS One 2012
Lysosomal acid glucosylceramidase	P04062	HLA-DQ
Progranulin	P28799	HLA-DQ	29314611	Tumoral B-cell lines	Danilo Ritz et al. Proteomics 2018
Profilin-1	P07737	HLA-DQ	29314611	Tumoral B-cell lines	Danilo Ritz et al. Proteomics 2018
Major prion protein	P04156	HLA-DQ	29314611	Tumoral B-cell lines	Danilo Ritz et al. Proteomics 2018
Amyloid beta A4 protein	P05067	HLA-DQ	29314611	Tumoral B-cell lines	Danilo Ritz et al. Proteomics 2018
Presenilin-1	P49768	HLA-DQ	29314611	Tumoral B-cell lines	Danilo Ritz et al. Proteomics 2018
Sequestosome-1	Q13501	HLA-DQ	29314611	Tumoral B-cell lines	Danilo Ritz et al. Proteomics 2018
Lysosomal acid glucosylceramidase	P04062	HLA-DR
Amyloid beta A4 protein	P05067	HLA-DR	29314611	Tumoral B-cell lines	Danilo Ritz et al. Proteomics 2018
Probable cation-transporting ATPase 13A2	Q9NQ11	HLA-DR	29314611	Tumoral B-cell lines	Danilo Ritz et al. Proteomics 2018
Profilin-1	P07737	HLA-DR	29314611	Tumoral B-cell lines	Danilo Ritz et al. Proteomics 2018
Sequestosome-1	Q13501	HLA-DR	29314611	Tumoral B-cell lines	Danilo Ritz et al. Proteomics 2018
Transitional endoplasmic reticulum ATPase	P55072	HLA-DR	29314611	Tumoral B-cell lines	Danilo Ritz et al. Proteomics 2018
Vacuolar protein sorting-associated protein 35	Q96QK1	HLA-DR	29314611	Tumoral B-cell lines	Danilo Ritz et al. Proteomics 2018
Ubiquitin carboxyl-terminal hydrolase isozyme L1	P09936	HLA-DR	29314611	Tumoral B-cell lines	Danilo Ritz et al. Proteomics 2018
Superoxide dismutase [Cu-Zn]	P00441	HLA-DR	29314611	Tumoral B-cell lines	Danilo Ritz et al. Proteomics 2018
Major prion protein	P04156	HLA-DR	29314611	Tumoral B-cell lines	Danilo Ritz et al. Proteomics 2018
Huntingtin	P42858	HLA-DR	29314611	Tumoral B-cell lines	Danilo Ritz et al. Proteomics 2018
Amyloid beta A4 protein	P05067	HLA-DQA1*05:01/DQB1*02:01	18292551	EBV-transformed B cell line	Dariusz Stepniak et al. J Immunol 2008
Sequestosome-1	Q13501	HLA-DQA1*05:01/DQB1*02:01	18292551	EBV-transformed B cell line	Dariusz Stepniak et al. J Immunol 2008
Vacuolar protein sorting-associated protein 35	Q96QK1	HLA-DQA1*05:01/DQB1*02:01	18292551	EBV-transformed B cell line	Dariusz Stepniak et al. J Immunol 2008
Charged multivesicular body protein 2b	Q9UQN3	HLA-DQ7.5	25502872	EBV-transformed B cell line	Elin Bergseng et al. Immunogenetics 2015
Transitional endoplasmic reticulum ATPase	P55072	HLA-DQ7.5	25502872	EBV-transformed B cell line	Elin Bergseng et al. Immunogenetics 2015
Ubiquilin-2	Q9UHD9	HLA-DQ7.5	25502872	EBV-transformed B cell line	Elin Bergseng et al. Immunogenetics 2015
Major prion protein	P04156	HLA-DQ7.5	25502872	EBV-transformed B cell line	Elin Bergseng et al. Immunogenetics 2015
Sequestosome-1	Q13501	HLA-DQ7.5	25502872	EBV-transformed B cell line	Elin Bergseng et al. Immunogenetics 2015
Spatacsin	Q96JI7	HLA-DQ7.5	25502872	EBV-transformed B cell line	Elin Bergseng et al. Immunogenetics 2015
Optineurin	Q96CV9	HLA-DQ7.5	25502872	EBV-transformed B cell line	Elin Bergseng et al. Immunogenetics 2015
Amyloid beta A4 protein	P05067	HLA-DQ7.5	25502872	EBV-transformed B cell line	Elin Bergseng et al. Immunogenetics 2015
Superoxide dismutase [Cu-Zn]	P00441	HLA-DQ7.5	25502872	EBV-transformed B cell line	Elin Bergseng et al. Immunogenetics 2015
Progranulin	P28799	HLA-DQ7.5	25502872	EBV-transformed B cell line	Elin Bergseng et al. Immunogenetics 2015
Amyloid beta A4 protein	P05067	HLA-DQ2.5	25502872	EBV-transformed B cell line	Elin Bergseng et al. Immunogenetics 2015
Sequestosome-1	Q13501	HLA-DQ2.5	25502872	EBV-transformed B cell line	Elin Bergseng et al. Immunogenetics 2015
Transitional endoplasmic reticulum ATPase	P55072	HLA-DQ2.5	25502872	EBV-transformed B cell line	Elin Bergseng et al. Immunogenetics 2015
Superoxide dismutase [Cu-Zn]	P00441	HLA-DQ2.5	25502872	EBV-transformed B cell line	Elin Bergseng et al. Immunogenetics 2015
Optineurin	Q96CV9	HLA-DQ2.5	25502872	EBV-transformed B cell line	Elin Bergseng et al. Immunogenetics 2015
Ubiquilin-2	Q9UHD9	HLA-DQ2.2	25502872	EBV-transformed B cell line	Elin Bergseng et al. Immunogenetics 2015
Amyloid beta A4 protein	P05067	HLA-DQ2.2	25502872	EBV-transformed B cell line	Elin Bergseng et al. Immunogenetics 2015
Optineurin	Q96CV9	HLA-DQ2.2	25502872	EBV-transformed B cell line	Elin Bergseng et al. Immunogenetics 2015
Sequestosome-1	Q13501	HLA-DQ2.2	25502872	EBV-transformed B cell line	Elin Bergseng et al. Immunogenetics 2015
Presenilin-1	P49768	HLA-DQ2.2	25502872	EBV-transformed B cell line	Elin Bergseng et al. Immunogenetics 2015
Spatacsin	Q96JI7	HLA-DQ2.2	25502872	EBV-transformed B cell line	Elin Bergseng et al. Immunogenetics 2015
Superoxide dismutase [Cu-Zn]	P00441	HLA-DQ2.2	25502872	EBV-transformed B cell line	Elin Bergseng et al. Immunogenetics 2015
Transitional endoplasmic reticulum ATPase	P55072	HLA-DQ2.2	25502872	EBV-transformed B cell line	Elin Bergseng et al. Immunogenetics 2015
Major prion protein	P04156	HLA-DQ2.2	25502872	EBV-transformed B cell line	Elin Bergseng et al. Immunogenetics 2015
Amyloid beta A4 protein	P05067	HLA-DRB5*01:01	28871256	EBV-transformed B cell line	Erika Margaret Scholz et al. Front Immunol 2017
Amyloid beta A4 protein	P05067	HLA-DRB1*15:01	28871256	EBV-transformed B cell line	Erika Margaret Scholz et al. Front Immunol 2017
Lysosomal acid glucosylceramidase	P04062	HLA-DR15/DR51
Microtubule-associated protein tau	P10636	HLA-DR15/DR51	28467828	EBV-transformed B cell line	Joshua D Ooi et al. Nature 2017
Presenilin-1	P49768	HLA-DR15/DR51	28467828	EBV-transformed B cell line	Joshua D Ooi et al. Nature 2017
Presenilin-2	P49810	HLA-DR15/DR51	28467828	EBV-transformed B cell line	Joshua D Ooi et al. Nature 2017
Profilin-1	P07737	HLA-DR15/DR51	28467828	EBV-transformed B cell line	Joshua D Ooi et al. Nature 2017
Sequestosome-1	Q13501	HLA-DR15/DR51	28467828	EBV-transformed B cell line	Joshua D Ooi et al. Nature 2017
Serine/threonine-protein kinase TBK1	Q9UHD2	HLA-DR15/DR51	28467828	EBV-transformed B cell line	Joshua D Ooi et al. Nature 2017
Vacuolar protein sorting-associated protein 35	Q96QK1	HLA-DR15/DR51	28467828	EBV-transformed B cell line	Joshua D Ooi et al. Nature 2017
Lysosomal acid glucosylceramidase	P04062	HLA-DR1
Profilin-1	P07737	HLA-DR1	28467828	EBV-transformed B cell line	Joshua D Ooi et al. Nature 2017
Protein deglycase DJ-1	Q99497	HLA-DR1	28467828	EBV-transformed B cell line	Joshua D Ooi et al. Nature 2017
Transitional endoplasmic reticulum ATPase	P55072	HLA-DR1	28467828	EBV-transformed B cell line	Joshua D Ooi et al. Nature 2017
Sequestosome-1	Q13501	HLA-DR1	28467828	EBV-transformed B cell line	Joshua D Ooi et al. Nature 2017
Optineurin	Q96CV9	HLA-DR1	28467828	EBV-transformed B cell line	Joshua D Ooi et al. Nature 2017
Ubiquilin-2	Q9UHD9	HLA-DR1	28467828	EBV-transformed B cell line	Joshua D Ooi et al. Nature 2017
Superoxide dismutase [Cu-Zn]	P00441	HLA-DR1	28467828	EBV-transformed B cell line	Joshua D Ooi et al. Nature 2017
Major prion protein	P04156	HLA-DR1	28467828	EBV-transformed B cell line	Joshua D Ooi et al. Nature 2017
Amyloid beta A4 protein	P05067	HLA-DRB5*01:01	23739916	HLA-transduced bare lymphocyte syndrome cells	Malte Mohme et al. Brain 2013
Amyloid beta A4 protein	P05067	HLA-DR3	29774024	HLA-transduced T2 cell line	Miguel Alvaro-Benito et al. Front Immunol 2018
Profilin-1	P07737	HLA-DR3	29774024	HLA-transduced T2 cell line	Miguel Alvaro-Benito et al. Front Immunol 2018
Protein deglycase DJ-1	Q99497	HLA-DRB1*04:01	27452731	EBV-transformed B cell line	Tina Heyde et al. Mol Cell Proteomics 2016
Lysosomal acid glucosylceramidase	P04062	HLA-DRB1*04:05
Amyloid beta A4 protein	P05067	HLA-DRB1*04:05	29317506	HLA-transduced T2 cell line	Yi Tian Ting et al. J Biol Chem 2018
Profilin-1	P07737	HLA-DRB1*04:05	29317506	HLA-transduced T2 cell line	Yi Tian Ting et al. J Biol Chem 2018
Presenilin-1	P49768	HLA-DRB1*04:05	29317506	HLA-transduced T2 cell line	Yi Tian Ting et al. J Biol Chem 2018
Protein deglycase DJ-1	Q99497	HLA-DRB1*04:05	29317506	HLA-transduced T2 cell line	Yi Tian Ting et al. J Biol Chem 2018
Ubiquilin-2	Q9UHD9	HLA-DRB1*04:05	29317506	HLA-transduced T2 cell line	Yi Tian Ting et al. J Biol Chem 2018

### Sheet: Analysis 2
LIST OF PARENT HUB PROTEINS LINKING NEURODEGENERATION-ASSOCIATED PROTEINS AND REPORTED TO PROVIDE MHC CLASS II-BINDNG ENDOGENOUS PEPTIDES IN HUMAN B-CELLS
Protein name	Protein ID	Reported MHC class II restriction	PMID	Analyzed cells	First author, journal and publication year
Sequestosome-1	Q13501	HLA class II	29632711	Tumoral B-cell line	Annika Nelde et al. Oncoimmunoly 2018
Heat shock cognate 71 kDa protein	P11142	HLA class II	29632711	Tumoral B-cell line	Annika Nelde et al. Oncoimmunoly 2018
Heat shock protein HSP 90-alpha	P07900	HLA class II	29632711	Tumoral B-cell line	Annika Nelde et al. Oncoimmunoly 2018
14-3-3 protein theta	P27348	HLA class II	29632711	Tumoral B-cell line	Annika Nelde et al. Oncoimmunoly 2018
14-3-3 protein zeta/delta	P63104	HLA class II	29632711	Tumoral B-cell line	Annika Nelde et al. Oncoimmunoly 2018
Sequestosome-1	Q13501	HLA-DR	22299025	Tumoral B-cell line	Cristina Maria Costantino et al. PloS One 2012
Heat shock cognate 71 kDa protein	P11142	HLA-DR	22299025	Tumoral B-cell line	Cristina Maria Costantino et al. PloS One 2012
14-3-3 protein zeta/delta	P63104	HLA-DR	25548167	Chronic Lymphocytic leukemia B-cells	Daniel J Kowalewski et al. Proc Natl Acad Sci 2015
Sequestosome-1	Q13501	HLA-DQ	29314611	Tumoral B-cell lines	Danilo Ritz et al. Proteomics 2018
14-3-3 protein zeta/delta	P63104	HLA-DQ	29314611	Tumoral B-cell lines	Danilo Ritz et al. Proteomics 2018
14-3-3 protein theta	P27348	HLA-DQ	29314611	Tumoral B-cell lines	Danilo Ritz et al. Proteomics 2018
Heat shock protein HSP 90-alpha	P07900	HLA-DQ	29314611	Tumoral B-cell lines	Danilo Ritz et al. Proteomics 2018
Heat shock cognate 71 kDa protein	P11142	HLA-DQ	29314611	Tumoral B-cell lines	Danilo Ritz et al. Proteomics 2018
Sequestosome-1	Q13501	HLA-DR	29314611	Tumoral B-cell lines	Danilo Ritz et al. Proteomics 2018
Heat shock protein HSP 90-alpha	P07900	HLA-DR	29314611	Tumoral B-cell lines	Danilo Ritz et al. Proteomics 2018
Polyubiquitin-C	P0CG48	HLA-DR	29314611	Tumoral B-cell lines	Danilo Ritz et al. Proteomics 2018
14-3-3 protein zeta/delta	P63104	HLA-DR	29314611	Tumoral B-cell lines	Danilo Ritz et al. Proteomics 2018
Heat shock 70 kDa protein 4	P34932	HLA-DR	29314611	Tumoral B-cell lines	Danilo Ritz et al. Proteomics 2018
Heat shock cognate 71 kDa protein	P11142	HLA-DR	29314611	Tumoral B-cell lines	Danilo Ritz et al. Proteomics 2018
Sequestosome-1	Q13501	HLA-DQA1*05:01/DQB1*02:01	18292551	EBV-transformed B cell line	Dariusz Stepniak et al. J Immunol 2008
Heat shock cognate 71 kDa protein	P11142	HLA-DQA1*05:01/DQB1*02:01	18292551	EBV-transformed B cell line	Dariusz Stepniak et al. J Immunol 2008
Heat shock protein HSP 90-alpha	P07900	HLA-DQA1*05:01/DQB1*02:01	18292551	EBV-transformed B cell line	Dariusz Stepniak et al. J Immunol 2008
Sequestosome-1	Q13501	HLA-DQ7.5	25502872	EBV-transformed B cell line	Elin Bergseng et al. Immunogenetics 2015
Heat shock protein HSP 90-alpha	P07900	HLA-DQ7.5	25502872	EBV-transformed B cell line	Elin Bergseng et al. Immunogenetics 2015
Heat shock cognate 71 kDa protein	P11142	HLA-DQ7.5	25502872	EBV-transformed B cell line	Elin Bergseng et al. Immunogenetics 2015
Sequestosome-1	Q13501	HLA-DQ2.5	25502872	EBV-transformed B cell line	Elin Bergseng et al. Immunogenetics 2015
Heat shock protein HSP 90-alpha	P07900	HLA-DQ2.5	25502872	EBV-transformed B cell line	Elin Bergseng et al. Immunogenetics 2015
Heat shock cognate 71 kDa protein	P11142	HLA-DQ2.5	25502872	EBV-transformed B cell line	Elin Bergseng et al. Immunogenetics 2015
Sequestosome-1	Q13501	HLA-DQ2.2	25502872	EBV-transformed B cell line	Elin Bergseng et al. Immunogenetics 2015
Heat shock protein HSP 90-alpha	P07900	HLA-DQ2.2	25502872	EBV-transformed B cell line	Elin Bergseng et al. Immunogenetics 2015
Heat shock cognate 71 kDa protein	P11142	HLA-DQ2.2	25502872	EBV-transformed B cell line	Elin Bergseng et al. Immunogenetics 2015
Heat shock protein HSP 90-alpha	P07900	HLA-DRB1*15:01	28871256	EBV-transformed B cell line	Erika Margaret Scholz et al. Front Immunol 2017
Heat shock cognate 71 kDa protein	P11142	HLA-DRB1*15:01	28871256	EBV-transformed B cell line	Erika Margaret Scholz et al. Front Immunol 2017
Sequestosome-1	Q13501	HLA-DR15/151	28467828	EBV-transformed B cell line	Joshua D Ooi et al. Nature 2017
Heat shock cognate 71 kDa protein	P11142	HLA-DR15/151	28467828	EBV-transformed B cell line	Joshua D Ooi et al. Nature 2017
Sequestosome-1	Q13501	HLA-DR1	28467828	EBV-transformed B cell line	Joshua D Ooi et al. Nature 2017
Heat shock cognate 71 kDa protein	P11142	HLA-DR1	28467828	EBV-transformed B cell line	Joshua D Ooi et al. Nature 2017
14-3-3 protein zeta/delta	P63104	HLA-DR1	28467828	EBV-transformed B cell line	Joshua D Ooi et al. Nature 2017
TNF receptor-associated factor 6	Q9Y4K3	HLA-DR1	28467828	EBV-transformed B cell line	Joshua D Ooi et al. Nature 2017
Heat shock cognate 71 kDa protein	P11142	HLA-DR3	29774024	HLA-transduced T2 cell line	Miguel Alvaro-Benito et al. Front Immunol 2018
Heat shock 70 kDa protein 4	P34932	HLA-DR3	29774024	HLA-transduced T2 cell line	Miguel Alvaro-Benito et al. Front Immunol 2018
Heat shock cognate 71 kDa protein	P11142	HLA-DRB1*04:01	27452731	EBV-transformed B cell line	Tina Heyde et al. Mol Cell Proteomics 2016
Heat shock protein HSP 90-alpha	P07900	HLA-DRB1*04:05	29317506	HLA-transduced T2 cell line	Yi Tian Ting et al. J Biol Chem 2018
14-3-3 protein theta	P27348	HLA-DRB1*04:05	29317506	HLA-transduced T2 cell line	Yi Tian Ting et al. J Biol Chem 2018
14-3-3 protein zeta/delta	P63104	HLA-DRB1*04:05	29317506	HLA-transduced T2 cell line	Yi Tian Ting et al. J Biol Chem 2018
Ubiquitin carboxyl-terminal hydrolase CYLD	Q9NQC7	HLA-DRB1*04:05	29317506	HLA-transduced T2 cell line	Yi Tian Ting et al. J Biol Chem 2018
Heat shock cognate 71 kDa protein	P11142	HLA-DRB1*04:05	29317506	HLA-transduced T2 cell line	Yi Tian Ting et al. J Biol Chem 2018
